# The breast tumor microenvironment exploits eosinophil plasticity to suppress their anti-tumor activity

**DOI:** 10.64898/2026.01.12.698961

**Authors:** Zofia Varyova, Mathilde Pohin, Gracie J. Mead, Libby K. Jennings, Valeria da Costa, Sarah Spear, Iain A. McNeish, Anja Schwenzer, Adrian L. Harris, Audrey Gérard, Kim S. Midwood

## Abstract

Eosinophils recently emerged as mediators of anti-tumor immunity in immune checkpoint blockade (ICB) treated breast cancer patients. Yet, their role in the treatment-naïve breast tumor microenvironment (TME) remains elusive. Here, we show that the breast TME shapes eosinophils into a less active state characterized by loss of Ly6C. While bone marrow and circulating eosinophils are Ly6C⁺, this population progressively transitions into a Ly6C⁻ state marked by reduced cytotoxicity and interferon (IFN) responsiveness during tumor progression. Further investigation of Ly6C uncovered previously unappreciated granularity of eosinophil differentiation in vitro, recapitulating the Ly6C⁺ to Ly6C⁻ transition and associated functional loss observed in vivo. IFN stimulation partially restored the Ly6C⁺ phenotype ex vivo. Importantly, in ICB-treated tumors, Ly6C^+^ eosinophils positively correlated with increasing levels of IFNs, suggesting an additional mechanism by which IFNs contribute to effective ICB responses. We propose Ly6C as a key marker of eosinophil differentiation and activation, with the TME shaping eosinophils into a less cytotoxic Ly6C⁻ state.
