## Supplementary table 1 for "The breast tumor microenvironment exploits eosinophil plasticity to suppress their anti-tumor activity"

### Sheet: Sheet1
Fluorochrome	Marker	Clone	Manufacturer	Cat. No.	Dilution (1:x)
BUV395	CX3CR1	ZM-50	BD Biosciences	567821	100
Blue	Live/dead fixable dye		ThermoFisher	L23105	400
BUV563	IL33r (ST2)	U29-93	BD Biosciences	749324	100
BUV737	CCR5	C34-3448	BD Biosciences	749670	100
BUV805	CD44	IM7	BD Biosciences	741921	200
Pacific blue	F4/80	BM8	BioLegend	123124	100
BV510	MHC-II	M5/114.15.2	BioLegend	107635	200
BV605	CD206	C068C2	BioLegend	141721	200
BV650	Ly6G	1A8	BioLegend	127641	200
BV785	Ly6C	HK1.4	BioLegend	128041	200
FITC	CXCR2	SA044G4	BioLegend	149309	200
PerCP-Cy5.5	CD11b	M1/70	BioLegend	101227	200
PE	CD86	A17199A	BioLegend	159203	200
AF594	CD11c	N418	BioLegend	117346	200
PE-Cy7	IL5Ra	DIH37	BioLegend	153407	100
APC	Siglec-F	S17007L	BioLegend	155508	200
AF700	CD45	30-F11	BioLegend	103127	200
APC-Cy7	CCR3	J073E5	BioLegend	144528	100
