## Supplementary table 4 for "The breast tumor microenvironment exploits eosinophil plasticity to suppress their anti-tumor activity"

### Sheet: Supplementary Table 4
baseMean	log2FoldChange	lfcSE	stat	pvalue	padj	symbol	gene
172.849	8.52547	1.43077	5.95866	2.54e-09	3.08e-06	NA	Cd300e
64.1476	8.4404	1.6572	5.09317	3.52e-07	0.000201899	NA	Siglech
74.4981	8.41299	2.254	3.73247	0.000189609	0.0241043	NA	Il7r
126.847	7.70537	1.59866	4.81988	1.44e-06	0.000625955	NA	Slc8a1
648.757	7.14157	0.751361	9.50486	2e-21	2.18e-17	NA	Csn2
78.5577	6.74065	1.51106	4.46089	8.16e-06	0.00246994	NA	Htr7
88.8794	6.74036	1.45655	4.62762	3.7e-06	0.00136928	NA	Penk
80.5535	6.72333	1.71813	3.91317	9.11e-05	0.0146086	NA	Zfp41
135.346	6.71684	1.33535	5.03003	4.9e-07	0.000267127	NA	Sectm1b
73.6961	6.50938	1.38149	4.71186	2.45e-06	0.000990406	NA	Ifit1bl1
95.1917	6.22209	1.47671	4.21349	2.51e-05	0.00595504	NA	Zfp850
140.072	6.18004	1.01365	6.0968	1.08e-09	2.23e-06	NA	Mmp19
72.9259	5.52532	1.3197	4.18679	2.83e-05	0.00655801	NA	Napb
84.9404	5.20284	1.43867	3.61643	0.0002987	0.0335467	NA	Slc7a2
308.57	5.188	0.922576	5.62338	1.87e-08	1.85e-05	NA	Il33
77.6085	4.97545	1.38691	3.58744	0.000333936	0.036379	NA	Amigo3
97.1681	4.57441	1.26954	3.6032	0.000314329	0.0349418	NA	Fam185a
3616.81	4.4131	0.513889	8.58766	8.88e-18	4.83e-14	NA	Ly6c2
225.771	4.03928	1.0597	3.81171	0.000138011	0.0190315	NA	Mefv
296.407	3.87324	0.777101	4.98422	6.22e-07	0.000322728	NA	Hbb-b1
120.179	3.75971	0.81315	4.62364	3.77e-06	0.00136928	NA	Fbn1
145.231	3.64786	1.02833	3.54736	0.000389114	0.0403989	NA	Enpp2
365.726	3.64726	1.04697	3.48364	0.000494638	0.0472683	NA	Ubd
1286.89	3.52324	0.582198	6.05161	1.43e-09	2.23e-06	NA	Hba-a1
1023.66	3.24615	0.595063	5.45514	4.89e-08	4.4e-05	NA	Cd209a
863.595	3.19285	0.613348	5.20562	1.93e-07	0.000123904	NA	Chil3
635.99	3.08024	0.508701	6.0551	1.4e-09	2.23e-06	NA	Ly6i
199.969	3.06043	0.699933	4.37246	1.23e-05	0.00343169	NA	Ralgps2
329.079	2.64893	0.744954	3.55582	0.000376797	0.0402434	NA	Thbs2
218.012	2.42329	0.605753	4.00046	6.32e-05	0.0112902	NA	Ccr7
1619.56	2.39151	0.399754	5.98246	2.2e-09	2.99e-06	NA	Ms4a4c
718.206	2.35829	0.436492	5.40282	6.56e-08	5.1e-05	NA	Cd40
487.304	2.1391	0.579064	3.69406	0.000220699	0.0270145	NA	Cd209e
270.504	2.11402	0.597599	3.53752	0.0004039	0.0411223	NA	Jaml
249.26	2.00713	0.577222	3.47722	0.000506633	0.0479936	NA	Tnip3
610.854	1.9871	0.536849	3.70141	0.000214401	0.0265419	NA	Tlr1
639.55	1.87608	0.536723	3.49543	0.0004733	0.0464517	NA	Scimp
553.36	1.85199	0.502587	3.68492	0.000228772	0.0276916	NA	Ccl5
315.803	1.81317	0.50888	3.56306	0.000366556	0.0395372	NA	Vav2
762.673	1.71066	0.429398	3.98387	6.78e-05	0.0117245	NA	Gm6377
802.835	1.6606	0.381319	4.3549	1.33e-05	0.00353736	NA	Serpina3f
1140.03	1.64506	0.424327	3.87686	0.000105812	0.0162354	NA	Spon1
1778.52	1.62913	0.37018	4.40091	1.08e-05	0.00309038	NA	Ms4a6c
1079.36	1.59174	0.388631	4.09577	4.21e-05	0.00864891	NA	Clec4a1
3300.53	1.55584	0.298851	5.20606	1.93e-07	0.000123904	NA	Ccr2
1624.96	1.54632	0.385172	4.01463	5.95e-05	0.0109937	NA	Ms4a6b
1613.16	1.48957	0.360966	4.12662	3.68e-05	0.00802098	NA	Cd72
831.438	1.47959	0.402937	3.67201	0.000240653	0.0284964	NA	Ptpro
1282.77	1.47852	0.329498	4.48719	7.22e-06	0.00236969	NA	Ciita
3456.16	1.45772	0.325242	4.48197	7.4e-06	0.00236969	NA	Ms4a6d
1009.87	1.45651	0.353768	4.11712	3.84e-05	0.00809487	NA	Il21r
753.002	1.4423	0.386443	3.73224	0.000189782	0.0241043	NA	BC028528
2724.77	1.42596	0.342943	4.158	3.21e-05	0.00728626	NA	Ms4a4a
1349.31	1.40484	0.346489	4.0545	5.02e-05	0.00960222	NA	P2ry6
4834.48	1.39523	0.326011	4.27968	1.87e-05	0.00463393	NA	H2-DMb1
5187.54	1.38908	0.337525	4.11547	3.86e-05	0.00809487	NA	Ly6a
849.503	1.3778	0.374334	3.68068	0.000232613	0.0278471	NA	Oas3
2388.94	1.36319	0.294367	4.63094	3.64e-06	0.00136928	NA	Otulinl
2753.74	1.32228	0.292216	4.525	6.04e-06	0.00212243	NA	Clec7a
3983.12	1.30765	0.320161	4.08436	4.42e-05	0.00891661	NA	H2-DMb2
171123	1.3054	0.316302	4.12707	3.67e-05	0.00802098	NA	H2-Ab1
1114.39	1.27611	0.337649	3.7794	0.000157209	0.0211437	NA	Tifab
3590.19	1.27324	0.295018	4.31579	1.59e-05	0.00412503	NA	Clec4a3
32695.5	1.24936	0.314386	3.97397	7.07e-05	0.0120319	NA	Ctss
5815.16	1.24444	0.331671	3.75203	0.000175406	0.0233033	NA	Cxcl16
79763.8	1.22072	0.31781	3.84104	0.000122516	0.0177958	NA	H2-Aa
239071	1.20259	0.311744	3.85761	0.000114503	0.0170876	NA	Cd74
4939.99	1.19663	0.266843	4.4844	7.31e-06	0.00236969	NA	Plbd1
23167.7	1.18911	0.242618	4.90116	9.53e-07	0.000471764	NA	Ctsc
6318.82	1.17868	0.315962	3.73045	0.000191142	0.0241043	NA	Ms4a7
3169.09	1.1722	0.334894	3.5002	0.00046491	0.046043	NA	Clec10a
5438.88	1.14705	0.256495	4.472	7.75e-06	0.00241203	NA	Sdc3
5708.7	1.08509	0.289462	3.74863	0.000177805	0.0233374	NA	Axl
3794.44	1.08363	0.281839	3.84487	0.000120618	0.017757	NA	Mgl2
2987.13	1.02376	0.292081	3.50505	0.000456528	0.0456276	NA	Ap2a2
6797.74	0.98486	0.251621	3.91406	9.08e-05	0.0146086	NA	Mpeg1
6282.53	0.973366	0.267099	3.64421	0.00026821	0.0310839	NA	C3
12299	0.972449	0.248523	3.91292	9.12e-05	0.0146086	NA	Lgmn
7117.15	0.921417	0.26107	3.52939	0.000416516	0.0420141	NA	Cd83
12188.2	-1.04683	0.269198	-3.88871	0.000100779	0.015865	NA	Actn4
742.262	-1.5213	0.39864	-3.81623	0.000135506	0.0190315	NA	Car4
2230.16	-1.60273	0.445868	-3.59464	0.000324841	0.0357457	NA	Ccn3
2344.51	-2.17774	0.613112	-3.55195	0.000382386	0.0403989	NA	Clca3a2
1711.34	-2.32228	0.608905	-3.81386	0.000136811	0.0190315	NA	Col11a1
356.501	-2.62703	0.678519	-3.87171	0.000108075	0.0163524	NA	Kcnk5
450.412	-2.67293	0.766048	-3.48925	0.000484386	0.04676	NA	Acox2
557.508	-2.69051	0.462307	-5.81974	5.89e-09	6.42e-06	NA	Pcx
322.267	-2.74158	0.674092	-4.06708	4.76e-05	0.00942952	NA	Large2
666.52	-2.81082	0.77365	-3.63319	0.000279933	0.032101	NA	Lamc2
175.327	-3.00767	0.709273	-4.2405	2.23e-05	0.00539918	NA	Spag5
497.235	-3.21596	0.615525	-5.22475	1.74e-07	0.000123904	NA	Ncald
537.705	-3.33302	0.493953	-6.74765	1.5e-11	4.09e-08	NA	Ptprk
94.1317	-3.37486	0.951958	-3.54518	0.000392351	0.0403989	NA	Syne3
453.294	-3.39432	0.895306	-3.79124	0.000149896	0.0204121	NA	Myh14
595.269	-3.59059	1.01295	-3.54468	0.000393087	0.0403989	NA	Boc
243.116	-3.7684	1.03966	-3.62464	0.000289359	0.0328362	NA	Pcdh18
106.376	-3.7768	1.08759	-3.47264	0.000515366	0.0484	NA	Rem2
325.608	-4.27702	0.982092	-4.35501	1.33e-05	0.00353736	NA	Dsc2
133.386	-4.80483	1.31007	-3.6676	0.000244839	0.0286803	NA	Nat8f4
69.2829	-4.819	1.1955	-4.03095	5.56e-05	0.010434	NA	Ccser1
97.5954	-4.83046	1.38453	-3.48889	0.000485027	0.04676	NA	Cand2
179.307	-5.24583	1.29281	-4.0577	4.96e-05	0.00960222	NA	Hunk
82.4891	-5.43442	1.39849	-3.88592	0.000101941	0.015865	NA	Fzd9
81.2774	-6.00378	1.56883	-3.82692	0.000129757	0.0185997	NA	Osbpl10
74.9099	-6.18387	1.39738	-4.42534	9.63e-06	0.00283516	NA	Bbox1
75.8516	-6.35467	1.61274	-3.94031	8.14e-05	0.0136389	NA	Unc80
156.576	-6.91184	1.45996	-4.73425	2.2e-06	0.000921222	NA	Adamts7
646.839	-7.03242	0.928191	-7.57648	3.55e-14	1.29e-10	NA	Dmp1
135.816	-7.15995	1.48503	-4.82141	1.43e-06	0.000625955	NA	Atp10b
155.511	-7.28519	1.41372	-5.1532	2.56e-07	0.000154984	NA	Sh3tc2
69.6146	-7.42352	1.99093	-3.72866	0.000192498	0.0241043	NA	Atp2c2
68.0988	-7.59647	1.89772	-4.00294	6.26e-05	0.0112902	NA	Col25a1
67.4342	-7.82281	1.96341	-3.9843	6.77e-05	0.0117245	NA	AI429214
78.4912	-7.83583	1.8246	-4.29456	1.75e-05	0.00443468	NA	Glt28d2
64.691	-7.98313	1.64893	-4.84141	1.29e-06	0.000610623	NA	Clca2
66.3839	-9.27405	1.70392	-5.44277	5.25e-08	4.4e-05	NA	Nebl
